# An age-depth model and revised stratigraphy of vertebrate-bearing units in Natural Trap Cave, Wyoming

**DOI:** 10.1101/2021.07.30.454390

**Authors:** David M. Lovelace, Cory M. Redman, Thomas A. Minckley, Blaine W. Schubert, Shannon Mahan, John R. Wood, Jenny L. McGuire, Juan Laden, Kathleen Bitterman, Holly Heiniger, Lindsey Fenderson, Alan Cooper, Kieren J. Mitchell, Julie A. Meachen

## Abstract

Almost a half-century ago excavations at Natural Trap Cave (NTC) began to yield evidence of the steppe paleoecology along the western slope of the Bighorn Mountains in north central Wyoming. The first decade of fieldwork led to the discovery of a diverse fauna that existed at the end of the Last Glacial Maximum. Stratigraphic deposits below the entrance of the cave were studied soon after excavations began, but never formally published. Although stratigraphy, taphonomy, and depositional circumstances were briefly discussed over the following years, little has been done to correlate the numerous stratigraphic schemes used by various authors. In this study, four stratigraphic sections were measured and analysed to establish an easily modifiable lithostratigraphic system of nomenclature. We provide the first correlations of all stratigraphic nomenclature used throughout excavations at NTC to facilitate comparisons with current and previous collections and publications. By leveraging more than 100 radioisotopic dates we developed an age-depth model and chronostratigraphic framework to further interrogate spatiotemporal relationships between strata, paleoenvironmental proxies, and fossil assemblages. Deposition is shown to be discontinuous; sediment accumulation in the study area is restricted to the buildup through peak penultimate and Last Glacial maxima. More recent (<10 ka) Holocene deposits unconformably cover the eroded surface of underlying Pleistocene strata. There is active reworking of sediments with transport and deposition of reactivated sediments within the Lower Chamber. We note that the two hiatuses coincide with interglacial periods and may reflect changing depositional circumstances within the cave such as extended periods of non-deposition, erosion, or bypass (possibly leading to deposition in the Lower Chamber). Contrary to previous reports, we demonstrate that it is unlikely a prominent snow cone existed or contributed to the pattern of sediment and fossil distribution within the study area, furthermore, we do not observe a continuous Pleistocene-Holocene transition in the study area. Further stratigraphic work will be needed to better understand the interrelationship between Main and Lower chamber deposits and the evolution of sediment accumulation in NTC.
