## Supplementary material for "An age-depth model and revised stratigraphy of vertebrate-bearing units in Natural Trap Cave, Wyoming": Table S1

### Sheet: Table S1
Model 1 samples		Publications	Specimen #	sampref	Report_date	Center	Center ID #	Date	Error	cal BP to:	cal BP from:	%	del13	del15	species	Fraction modern	error	D14C	error	cnratio Atomic	use_weight	pyield	burnweight	burnyield	pcbyield	nyield	Stratigraphic Interval	X	Y	Z
		Shapiro et al., (2004)	KU 26057			OxA	12068	20020	150	23779	24455	95.45	-18.8	5.5	bison					3.3	664.5	5.6	5.6	2.376	42.429	0.841	N/A	530-535W	485-490N	LEV 02 6/12"
		Williams, 2009	KU 32589			OxA	14906	19970	90	23810	24207	95.45	-20.1	3.5	Equus phalange I					3.2	520	16.27	5.74	2.437	42.456	0.894	N/A	525-530W	490-495N	LEV 03 12/18"
			KU 42625		2004-11-19	OxA	14125	21130	90	25231	25704	95.45	-20.477	4.4	horse	0.0721	0.0008			3.3	500	57.3	5.8	2.645	45.603	0.933	N/A	520-525W	495-500N	LEV 12 66/72"
		Shapiro et al., (2004); Williams, 2009	KU 42887			OxA	11271	3220	45	3072	3830	95.45	-15	7.2	bison					3.4	460	17	3.05	1.319	43.262	0.452	Upper Cobbly	500-505W	480-485N	LEV A
		Williams, 2009	KU 43093			OxA	13568	19765	80	23408	23975	95.45	-16.8	10.3	Miracinonyx trumani					3.2	300	34.8	6	2.666	44.433	0.982	N/A	525-530W	490-495N	LEV 3 12/18"
		Williams, 2009	KU 43503			OxA	14903	20990	90	25109	25630	95.45	-18.6	5.2	Equus metacarpal					3.1	600	55.46	5.97	2.605	43.635	0.966	N/A	530-535W	495-500N	LEV 13 72/78"
		Shapiro et al., (2004)	KU 44361			OxA	11169	3155	36	3259	3453	95.45	-18	6.6	bison					3.3	500	34.5	5.7	2.45	42.982	0.866	Upper Cobbly	485-490W	515-520N	ZONE A, DEPTH 36" BAD, 0/10"S, 48"E
		Williams, 2009	KU 44409			OxA	10078	24080	170	27834	28664	95.45	-17.4	8.4	Panthera atrox					3.4	320	24.5	5.8	2.534	43.69	0.877	Mottled Silt	510-515W	512-517N	UNKNOWN
		McKay, 2008; Williams, 2009	KU 47238			OxA	15057	20410	90	24223	24869	95.45	-20.3	3.8	Equus mandible					3.2	700	26.28	6.05	2.582	42.678	0.937	N/A	525-530W	500-505N	LEV 16 90/96"
		Williams, 2009	KU 47519			OxA	14910	20880	90	24947	25555	95.45	-20.4	4.5	Equus metatarsal					3.2	750	72.39	5.45	2.301	42.22	0.848	N/A	530-535W	500-505N	LEV 15 84/90"
		McKay, 2008; Williams, 2009	KU 47682			OxA	14905	19830	80	23735	24126	95.45	-20	4.8	Equus phalange I					3.2	930	66.7	6.01	2.621	43.611	0.969	Cobbly Grey	515-520W	510-515N	ZONE 7, LEV 16 90/96"
		Williams, 2009	KU 48226			OxA	14858	19980	90	23815	24213	95.45	-19.9	4.2	Equus metatarsal					3.2	960	18.27	5.82	2.553	43.866	0.924	Cobbly Grey	510-515W	512-517N	ZONE G, GRAY
		Williams, 2009	KU 50438			OxA	14907	20940	90	25037	25595	95.45	-19.5	4.7	Equus metatarsal					3.1	640	56.59	6.93	2.927	42.237	1.086	Cobbly Grey	510-515W	515-520N	ZONE 7, BOTTOM OF
		Shapiro et al., (2004); McKay, 2008; Williams, 2009	KU 51275			OxA	12124	20380	90	24194	24810	95.45	-18.1	6.3	bison					3.2	731.2	73.8	5.8	2.635	45.431	0.965	Cobbly Grey	510-515W	500-505N	ZONE 7, 15/18"
			KU 51467			OxA	14156	21500	290	25205	26386	95.45	-20.5	4.7	horse					3.4	460	3.2	3.57	1.539	43.109	0.536	Cobbly Grey	510-515W	510-515N	ZONE 7, LEV 07 36/42"
		Williams, 2009	KU 53042			OxA	14854	20130	80	23874	24430	95.45	-20	4.2	Equus metatarsal					3.2	750	51.54	5.91	2.654	44.907	0.974	Cobbly Grey	510-515W	515-520N	ZONE 7, LEV 04 18/24"
		Williams, 2009	KU 53503			OxA	14855	19980	90	23815	24213	95.45	-19.9	4.3	Equus metatarsal					3.2	930	22.28	5.52	2.443	44.257	0.888	Cobbly Grey	510-515W	515-520N	ZONE 7, LEV 02 6/12"
		Williams, 2009	KU 53885			OxA	14911	19610	80	23342	23821	95.45	-19.9	5	Equus metatarsal					3.2	720	69.77	6.55	2.71	41.374	1.001	Cobbly Grey	510-515W	515-520N	ZONE 7, LEV 05 24/30"
			KU 58328			OxA	14857	22100	120	25967	26845	95.45	-20	3.9	Equus phalange I					3.2	760	16.37	5.56	2.3	41.367	0.832	Cobbly Grey	510-515W	505-510N	ZONE 8 18-21"
		McKay, 2008; Williams, 2009	KU 81921			OxA	14909	20920	90	25010	25576	95.45	-20.1	4.3	Equus metatarsal					3.2	800	98.5	6.56	2.765	42.149	1.021	Cobbly Grey	505-510W	500-505N	ZONE VII GREY
			KU NTC 510N/505W			OxA	14856	47200	1400	47368	N/A	95.45	-17.1	3.9	Equus phalange I					3.2	800	19.64	6.19	2.687	43.409	0.971	N/A	N/A	N/A	N/A
			KU 43556	ACAD943		OxA	37897	3096	27	3231	3376	95.45	-18.31	8.3	Bison												Upper Cobbly
	Cross-lab sample		UW 51516	ACAD16197		OxA	37991	20730	120	24615	25275	95.45	-18.18	5.4	Camelops												Cobbly Grey	520W SW corner	485N SW corner	30-40 cm below surface
			UW 52698	ACAD17371		OxA	37992	21200	130	25230	25814	95.45	-17.28	10.1	Canis												Cobbly Grey
			KU 26318	ACAD5530		OxA	37993	5812	30	6499	6726	95.45	-16.45	12.7	Canis												Upper Cobbly
			KU 44741	ACAD2992		OxA	37994	19560	110	23229	23811	95.45	-18.36	6.2	Bison												Cobbly Grey
			KU 40927	ACAD2999		OxA	37995	19720	120	23338	24046	95.45	-18.65	6.3	Bison												Cobbly Grey
			UW 51537	ACAD16203		OxA	37996	3066	27	3185	3363	95.45	-18.97	7.5	Bison												Upper Cobbly
			UW 53420	ACAD17362		OxA	37997	3120	27	3244	3439	95.45	-17.84	8.2	Bison												Upper Cobbly
			UW 52662	ACAD17366		OxA	37998	3049	27	3173	3350	95.45	-17.7	8.6	Bison												Upper Cobbly
			KU 48217	ACAD20170		OxA-X	2780-11-01	19480	110	23145	23779	95.45	-20.32	8	Canis												Cobbly Grey
			UW 52692	ACAD18147		OxA	37348	20500	110	24275	25014	95.45	-18	7.2	Canis												Cobbly Grey
			UW 52671	ACAD17376		OxA	37584	20850	120	24791	25581	95.45	-18.37	8.8	Canis												Cobbly Grey
			UW 50752	ACAD16218		OxA	37585	19930	130	23761	24251	95.45	-17.93	9	Canis												Cobbly Grey
			KU 50992	ACAD1054		OxA	37586	20880	120	24878	25619	95.45	-18.74	5.9	Bison												Cobbly Grey
			UW 52672	ACAD17377		OxA	37660	19690	140	23251	24036	95.45	-16.51	9.7	Canis												Cobbly Grey
		Perri et al. (2021)	KU 48130			OxA	37752	19970	110	24232	23797	95.4	-17.04	10.2	Aenocyon dirus												Cobbly Grey
		Salis et al. (2020)	UW 52678			OxA	37347	21080	120	24232	23797	95.4	-17.25	8.8	Panthera atrox												Cobbly Grey
	Cross-lab sample	Salis et al. (2020)	UW 51520			OxA	37895	20020	110	24270	23810	95.4	-17.29	9.1	Panthera atrox												Cobbly Grey	500-505W	505-510N	3 ft below surface
		Salis et al. (2020)	KU 44000			OxA	37896	21030	120	25687	25104	95.4	-17.74	8.4	Panthera atrox												Cobbly Grey
		Salis et al. (2021)	KU 31956			OxA	37990	20220	150	24715	23860	95.4	-18.19	11.7	Arctodus simus												Cobbly Grey
			UW 51522	NTC14-0005	2015-05-27	LLNL	CAMS 170342	20910	70	25009	25547	95.45	-20		Equus sp.	0.074	0.0006	-926	0.6								N/A	500-505W	495-500N	overburden pile
	Cross-lab sample		UW 51520	NTC14-0012	2015-05-27	LLNL	CAMS 170343	19680	60	23397	23844	95.45	-20		Panthera atrox	0.0863	0.0006	-913.7	0.6								Cobbly Grey	500-505W	505-510N	3 ft below surface
			UW 51511	NTC14-0017	2015-05-27	LLNL	CAMS 170344	19880	60	23772	24101	95.45	-20		Ovis canadensis	0.0842	0.0006	-915.8	0.6								Cobbly Grey	500-505W	500-505N	140 cm below surface
			UW 51521	NTC14-0019	2015-05-27	LLNL	CAMS 170345	19840	60	23752	24041	95.45	-20		Panthera atrox	0.0846	0.0006	-915.4	0.6								Cobbly Grey	500-505W	505-510N	80 cm below surface
			UW 51512	NTC14-0021	2015-05-27	LLNL	CAMS 170346	20300	70	24170	24616	95.45	-20		Ovis canadensis	0.0799	0.0006	-920.1	0.6								Cobbly Grey	485-490W	515-520N	75 cm below surface
			UW 51535	NTC14-0200	2015-05-27	LLNL	CAMS 170347	3040	25	3167	3345	95.45	-20		Bison antiquus	0.6851	0.002	-314.9	2								Upper Cobbly	505-510W	480-485N	3 ft below surface
x	Cross-lab sample		UW 51516	NTC14-0002	2015-06-02	LLNL	CAMS 170433	20140	60	23896	24412	95.45	-18.74		Camelops sp.	0.0815	0.0006	-918.5	0.6								Cobbly Grey	520W SW corner	485N SW corner	30-40 cm below surface
			UW 53741	NTC-JM-0374	2015-09-22	LLNL	CAMS 171796	5045	30	5664	5903	95.45	-17		Vertebrata	0.5337	0.002	-466.3	2								Upper Cobbly	500-505W	505-510 N	1 ft below surface
			UW 53743	NTC-JM-0376	2015-09-22	LLNL	CAMS 171797	2460	35	2365	2707	95.45	-17		Vertebrata	0.7362	0.0028	-263.8	2.8								Upper Cobbly	500-505W	505-510 N	1 ft below surface
			UW 53745	NTC-JM-0378	2015-09-22	LLNL	CAMS 171798	3270	35	3400	3568	95.45	-17		Vertebrata	0.6656	0.0026	-334.4	2.6								Upper Cobbly	500-505W	505-510 N	1 ft below surface
			UW 53747	NTC-JM-0380	2015-09-22	LLNL	CAMS 171799	19600	70	23345	23813	95.45	-17		Vertebrata	0.0871	0.0007	-912.9	0.7								Cobbly Grey	500-505W	505-510 N	3 ft below surface
			UW 53737	NTC-JM-0370	2015-09-22	LLNL	CAMS 171800	7215	35	7944	8168	95.45	-17		Vertebrata	0.4072	0.0015	-592.8	1.5								Upper Red	500-505W	505-510 N	2 ft below surface
			UW 53738	NTC-JM-0371	2015-09-22	LLNL	CAMS 171801	6880	40	7618	7827	95.45	-17		Vertebrata	0.4247	0.0021	-575.3	2.1								Upper Red	500-505W	505-510 N	2 ft below surface
			UW 53739	NTC-JM-0372	2015-09-22	LLNL	CAMS 171802	7125	35	7867	8015	95.45	-17		Vertebrata	0.4119	0.0016	-588.1	1.6								Upper Red	500-505W	505-510 N	2 ft below surface
			UW 52699	CR 1	2015-12-09	LLNL	CAMS 172882	3115	35	3228	3441	95.45	-17		Mammalia	0.6787	0.0027	-321.3	2.7								Upper Cobbly	500-505W	480-485N	1478.89 m above sea level
x			UW 52701	CR 3	2015-12-09	LLNL	CAMS 172883	31030	400	34626	36192	95.45	-17		Vertebrata	0.021	0.001	-979	1								Pebbly Brown	505-510W	480-485N	1478.72 m above sea level
x			UW 52702	CR 4	2015-12-09	LLNL	CAMS 172884	19480	100	23164	23775	95.45	-17		Vertebrata	0.0885	0.001	-911.5	1								Cobbly Grey	490-495W	500-505N	1477.22 m above sea level
			UW 52707	CR 9	2015-12-09	LLNL	CAMS 172885	3080	35	3183	3375	95.45	-17		Bison sp.	0.6816	0.0026	-318.4	2.6								Upper Cobbly	495-500W	510-515N	1477.96 m above sea level
			UW 52708	CR 10	2015-12-09	LLNL	CAMS 172886	30110	360	33991	35326	95.45	-17		cf. Artiodactyla	0.0236	0.001	-976.4	1								N/A	[test pit 2]	[test pit 2]	49 cm below surface; in situ
			UW 52709	CR 11	2015-12-09	LLNL	CAMS 172887	21600	130	25675	26237	95.45	-17		Mammalia	0.068	0.001	-932	1								Cobbly Grey	495-500W	500-505N	1476.94 m above sea level
x			UW 52713	CR 15	2015-12-09	LLNL	CAMS 172888	20850	120	24791	25581	95.45	-17		Mammalia	0.0746	0.001	-925.4	1								Cobbly Grey	515-520W	480-485N	1479.37 m above sea level
			UW 52714	CR 16	2015-12-09	LLNL	CAMS 172889	6820	35	7580	7714	95.45	-17		Vertebrata	0.4278	0.0018	-572.2	1.8								Upper Red	495-500W	510-515N	1477.94-1477.81 m above sea level
			UW 52716	CR 18	2015-12-09	LLNL	CAMS 172890	6780	35	7577	7676	95.45	-17		Vertebrata	0.4299	0.0016	-570.1	1.6								Upper Red	495-500W	510-515N	1477.81-1477.65 m above sea level
			UW 52715	CR 17	2016-01-12	LLNL	CAMS 173076	3340	35	3467	3685	95.45	-17		Vertebrata	0.6598	0.0025	-340.2	2.5								Upper Cobbly	500-505W	480-485N	1478.77-1479.08 m above sea level
			UW 52735	NTC15-0112	2017-05-23	LLNL	CAMS 176875	3095	30	3223	3378	95.45	-19		Bison sp.	0.6804	0.0024	-319.6	2.4								Upper Cobbly	505-510W	480-485N	1478.94 m above sea level
x			UW 52717	NTC15-C001	2017-05-23	LLNL	CAMS 176876	29410	1710	30862	39246	95.45	-19		Vertebrata	0.0257	0.0055	-974.3	5.5								Pebbly Brown	500-505W	480-485N	1478.45-1478.52 m above sea level
x			UW 52721	NTC15-C005	2017-05-23	LLNL	CAMS 176877	30010	260	34065	35129	95.45	-19		Vertebrata	0.0239	0.0008	-976.1	0.8								Pebbly Brown	500-505W	480-485N	1478.45-1478.59 m above sea level
x			UW 52722	NTC15-C006	2017-05-23	LLNL	CAMS 176880	>29200	N/A	N/A	N/A	N/A	-19		Vertebrata	0.0112	0.0075	-988.8	7.5								Pebbly Brown	500-505W	480-485N	1478.45-1478.59 m above sea level
x			UW 52724	NTC15-C008	2017-05-23	LLNL	CAMS 176881	33500	1250	35849	41278	95.45	-19		Mammalia	0.0154	0.0024	-984.6	2.4								Pebbly Brown	500-505W	480-485N	1478.45-1478.59 m above sea level
			UW 52725	NTC15-C009	2017-05-23	LLNL	CAMS 176882	110	30	12	269	95.45	-19		cf. Leporidae	0.9867	0.0036	-13.3	3.6								Upper Cobbly	500-505W	480-485N	1478.77-1479.08 m above sea level
			UW 52726	NTC15-C010	2017-05-23	LLNL	CAMS 176883	3050	30	3172	3354	95.45	-19		Mammalia	0.6842	0.0024	-315.8	2.4								Upper Cobbly	500-505W	480-485N	1478.77-1479.08 m above sea level
			UW 52727	NTC15-C011	2017-05-23	LLNL	CAMS 176884	690	30	562	678	95.45	-19		Vertebrata	0.9175	0.0033	-82.5	3.3								Upper Cobbly	500-505W	480-485N	1478.77-1479.08 m above sea level
			UW 52728	NTC15-C012	2017-05-23	LLNL	CAMS 176885	2245	35	2150	2343	95.45	-19		Vertebrata	0.7562	0.003	-243.8	3								Upper Cobbly	500-505W	480-485N	1478.77-1479.08 m above sea level
x			UW 52730	NTC15-C014	2017-05-23	LLNL	CAMS 176886	20270	80	24120	24625	95.45	-19		Vertebrata	0.0802	0.0008	-919.8	0.8								Cobbly Grey	505-510W	475-480N	1479.36-1479.59 m above sea level
x			UW 52732	NTC15-C016	2017-05-23	LLNL	CAMS 176887	21060	90	25184	25662	95.45	-19		cf. Artiodactyla	0.0726	0.0007	-927.4	0.7								Cobbly Grey	505-510W	480-485N	1479.14-1479.39 m above sea level
x			UW 52733	NTC15-C017	2017-05-23	LLNL	CAMS 176888	21510	90	25703	25968	95.45	-19		Mammalia	0.0687	0.0007	-931.3	0.7								Cobbly Grey	505-510W	480-485N	1479.14-1479.39 m above sea level
			UW 53750	NTC-JM-1691	2017-05-23	LLNL	CAMS 176891 / CAMS 176897 QAQC replicate sample	20400	80	24216	24817	95.45	-19		Vertebrata	0.0789	0.0008	-921.1	0.8								***Upper Red	500-505W	480-490N	1477.69 m above sea level
			UW 53752	NTC-JM-1693	2017-05-23	LLNL	CAMS 176893 / CAMS 176898 QAQC replicate sample	6750	30	7521	7671	95.45	-19		Vertebrata	0.4317	0.0016	-568.3	1.6								Upper Red	500-505W	480-490N	1477.69 m above sea level
			UW 53753	NTC-JM-1694	2017-05-23	LLNL	CAMS 176894	3745	30	3984	4230	95.45	-19		Vertebrata	0.6276	0.0023	-372.4	2.3								N/A	[not recorded]	[not recorded]	[not recorded]
x			UW 53754	NTC-JM-1695	2017-05-23	LLNL	CAMS 176895	8150	35	9003	9265	95.45	-19		Vertebrata	0.3627	0.0014	-637.3	1.4								N/A	[not recorded]	[not recorded]	[not recorded]
x			UW 53755	NTC-JM-1696	2017-05-23	LLNL	CAMS 176896	2550	60	2375	2764	95.45	-19		Vertebrata	0.7281	0.0047	-271.9	4.7								N/A	[not recorded]	[not recorded]	[not recorded]
			UW 53751	NTC-JM-1692	2017-05-23	LLNL	CAMS 176899	7790	35	8455	8638	95.45	-19		Vertebrata	0.3792	0.0014	-620.8	1.4								Upper Red	500-505W	480-490N	1477.69 m above sea level
x			UW 53734	NTC16-0434	2018-05-30	LLNL	CAMS 179241	20000	100	23815	24238	95.45	-17		Mammalia	0.0829	0.0009	-917.1	0.9								Cobbly Grey	515-520W	480-485N	1478.93 m
			UW 51664	NTC-JM-4306	2018-05-30	LLNL	CAMS 179243	33710	510	37100	39835	95.45	-17		Vertebrata	0.015	0.0009	-985	0.9								Pebbly Brown	500-505 W	475-480 N	1478.92-1478.89 m (corrected)
			UW 51649	NTC-JM-4307	2018-05-30	LLNL	CAMS 179244	33600	500	37038	39692	95.45	-17		Vertebrata	0.0153	0.0009	-984.7	0.9								Pebbly Brown	500-505 W	475-480 N	1478.89-1478.79 m (corrected)
			UW 51650	NTC-JM-4308	2018-05-30	LLNL	CAMS 179245	19810	90	23438	24125	95.45	-17		Vertebrata	0.0849	0.0009	-915.1	0.9								***Upper Red	495-500 W	505-510 N	1477.69-1477.64 m (corrected)
x			UW 51656	NTC-JM-4314	2018-05-30	LLNL	CAMS 179248	19480	90	23185	23770	95.45	-17		Vertebrata	0.0884	0.001	-911.6	1								***Upper Red	495-500 W	505-510 N	1477.32-1477.27 m (corrected)
			UW 51658	NTC-JM-4316	2018-05-30	LLNL	CAMS 179249	3915	30	4245	4420	95.45	-17		Vertebrata	0.6143	0.0022	-385.7	2.2								Upper Beds	495-500 W	505-510 N	1477.21-1477.16 m (corrected)
x			UW 51659	NTC-JM-4317	2018-05-30	LLNL	CAMS 179250	5795	30	6499	6666	95.45	-17		Vertebrata	0.486	0.0016	-514	1.6								Upper Beds	495-500 W	505-510 N	1477.16-1477.11 m (corrected)
			UW 51660	NTC-JM-4318	2018-05-30	LLNL	CAMS 179251	20380	100	24190	24850	95.45	-17		Vertebrata	0.0791	0.0009	-920.9	0.9								Cobbly Grey	495-500 W	505-510 N	1477.11-1477.06 m (corrected)
			UW 51661	NTC-JM-4319	2018-05-30	LLNL	CAMS 179252	20250	100	23994	24639	95.45	-17		Vertebrata	0.0804	0.0009	-919.6	0.9								Cobbly Grey	495-500 W	505-510 N	1477.07-1477.03 m (corrected)
			UW 51662	NTC-JM-4320	2018-05-30	LLNL	CAMS 179253	20130	100	23866	24483	95.45	-17		Vertebrata	0.0816	0.001	-918.4	1			>30kda yield					Cobbly Grey	495-500 W	505-510 N	1477.03-1476.98 m (corrected)
			UW 53736	UW 53736	2019-03-17	KCCAMS	CAMS 215439	41700	1200	42806	47056	95.45	-18.9	7.6	Canis lupus	0.0056	0.0008	-994.4	0.8	3.1		9.2					N/A	[Back Passage]	[Back Passage]	[unknown]
			UW 53949	UW 53949	2019-03-17	KCCAMS	CAMS 215440	20930	100	25008	25601	95.45	-17.6	10	Canis sp.	0.0817	0.0006	-918.3	0.6	3.1		2.9					N/A	[Lower Chamber]	[Lower Chamber]	[unknown]
x			UW 53731	UW 53731	2019-04-08	KCCAMS	CAMS 216524	33560	230	37597	39220	95.45	-18.2	10	Canis lupus	0.0153	0.0004	-984.7	0.4	3.2		2.6					Pebbly Brown	500-505W	480-485N	1478.64 m
			UW 52694	UW 52694	2019-04-08	KCCAMS	CAMS 216526	20120	70	23870	24331	95.45	-17.6	9.7	Canis sp.	0.0739	0.0009	-926.1	0.9	3.1		5.4					Cobbly Grey	490-495W	500-505N	1477.35 m above sea level
			KUVP 53988	KUVP 53988	2018-05-30	LLNL	CAMS 179242	20280	100	24048	24685	95.45			Canis sp.	0.0801	0.0009	-919.9	0.9								Cobbly Grey
x			UW 54757			LLNL	CAMS 186411	14450	360	16644	18630	95.4	-19			0.1655	0.0074	-834.5	7.4								Grey Silt	>520W	480-485N	1479.85 m
x			UW54521			LLNL	CAMS 186412	27710	220	31178	32112	95.4	-19		Canis	0.0317	0.0008	-968.3	0.8								**Pebby Brown	500-505W?	480-485N?	[unknown]
x			UW54558			LLNL	CAMS 186413	23720	140	27641	28286	95.4	-19		Vulpes	0.0522	0.0009	-947.8	0.9								Mottled Silt	510-515W	475-480N	1478.64 m
			Repeated samples
			UW 53750	NTC1691	2017-05-23	LLNL	CAMS 176897	20330	80				-19		Vertebrata	0.0796	0.0008	-920.4	0.8
			UW 53752	NTC1693	2017-05-23	LLNL	CAMS 176898	6725	35				-19		Vertebrata	0.4328	0.0019	-567.2	1.9
			KU 43503			OxA	14904	21060	90				-18.5	5.1	Equus metacarpal					3.2	580	54.83	5.6	2.447	43.696	0.905
			KU 50438			OxA	14908	21110	90				-19.6	4.5	Equus metatarsal					3.2	660	52.02	5.78	2.449	42.37	0.899
			** Purple silt at top of Pebbly Brown
			*** Upper Red: these specimens are reworked from older units and incorporated as clasts in the Upper Beds.

### Sheet: Copy of Sheet3
1	Specimen #	sampref	Report_date	Centre	Centre_num	Date	Error				del13	del15	species	Fraction modern	error	D14C	error	%N	%C	cnratio Atomic	use_weight	pyield	burnweight	burnyield	pcbyield	nyield	Stratigraphic Interval	X	Y	Z
2	KU 26057			OxA	12068	20020	150				-18.8	5.5	bison							3.3	664.5	5.6	5.6	2.376	42.429	0.841	N/A	530-535W	485-490N		METATARSAL LEFT
3	KU 32589			OxA	14906	19970	90				-20.1	3.5	Equus phalange I							3.2	520	16.27	5.74	2.437	42.456	0.894	N/A	525-530W	490-495N		PS AP UN PROXIMAL PHALANX
4	KU 42625			OxA	14125	21130	90				-20.5	4.4	horse							3.3	500	57.3	5.8	2.645	45.603	0.933	N/A	520-525W	495-500N		PS AP PF METACARPAL
5	KU 42887			OxA	11271	3220	45				-15	7.2	bison							3.4	460	17	3.05	1.319	43.262	0.452	Upper Cobbly	500-505W	480-485N		PS AP PH TIBIA
6	KU 43093			OxA	13568	19765	80				-16.8	10.3	Miracinonyx trumani							3.2	300	34.8	6	2.666	44.433	0.982	N/A	525-530W	490-495N		PS AP PF DISTAL END OF HUMERUS
7	KU 43503			OxA	14903	20990	90				-18.6	5.2	Equus metacarpal							3.1	600	55.46	5.97	2.605	43.635	0.966	N/A	530-535W	495-500N		PS AP PF METACARPAL
8	KU 44361			OxA	11169	3155	36				-18	6.6	bison							3.3	500	34.5	5.7	2.45	42.982	0.866	Upper Cobbly	485-490W	515-520N		PS AP PH LEFT TIBIA
9	KU 44409			OxA	10078	24080	170				-17.4	8.4	Panthera atrox							3.4	320	24.5	5.8	2.534	43.69	0.877	N/A	510-515W	512-517N		PS -- -- SKULL;MANDIBLE;FORELIMBS;FEMUR;PELVIS;VERTEBRAE;ETC.
10	KU 47238			OxA	15057	20410	90				-20.3	3.8	Equus mandible							3.2	700	26.28	6.05	2.582	42.678	0.937	N/A	525-530W	500-505N		PS SK JA MANDIBLE
11	KU 47519			OxA	14910	20880	90				-20.4	4.5	Equus metatarsal							3.2	750	72.39	5.45	2.301	42.22	0.848	N/A	530-535W	500-505N		PS AP PH METATARSAL
12	KU 47682			OxA	14905	19830	80				-20	4.8	Equus phalange I							3.2	930	66.7	6.01	2.621	43.611	0.969	Cobbly Grey	515-520W	510-515N		PS AP UN PROXIMAL PHALANX
13	KU 48226			OxA	14858	19980	90				-19.9	4.2	Equus metatarsal							3.2	960	18.27	5.82	2.553	43.866	0.924	Cobbly Grey	510-515W	512-517N		PS AP PH METATARSAL
14	KU 50438			OxA	14907	20940	90				-19.5	4.7	Equus metatarsal							3.1	640	56.59	6.93	2.927	42.237	1.086	Cobbly Grey	510-515W	515-520N		PS AP PH METATARSAL
15	KU 51275			OxA	12124	20380	90				-18.1	6.3	bison							3.2	731.2	73.8	5.8	2.635	45.431	0.965	Cobbly Grey	510-515W	500-505N		PS AP PF HUMERUS
16	KU 51467			OxA	14156	21500	290				-20.5	4.7	horse							3.4	460	3.2	3.57	1.539	43.109	0.536	Cobbly Grey	510-515W	510-515N		PS AP PH FEMUR LEFT
17	KU 53042			OxA	14854	20130	80				-20	4.2	Equus metatarsal							3.2	750	51.54	5.91	2.654	44.907	0.974	Cobbly Grey	510-515W	515-520N		PS AP PH METATARSAL
18	KU 53503			OxA	14855	19980	90				-19.9	4.3	Equus metatarsal							3.2	930	22.28	5.52	2.443	44.257	0.888	Cobbly Grey	510-515W	515-520N		PS AP PH METATARSAL
19	KU 53885			OxA	14911	19610	80				-19.9	5	Equus metatarsal							3.2	720	69.77	6.55	2.71	41.374	1.001	Cobbly Grey	510-515W	515-520N		PS AP PH METATARSAL
20	KU 58328			OxA	14857	22100	120				-20	3.9	Equus phalange I							3.2	760	16.37	5.56	2.3	41.367	0.832	Cobbly Grey	510-515W	505-510N		PROXIMAL PHALANX
21	KU 81921			OxA	14909	20920	90				-20.1	4.3	Equus metatarsal							3.2	800	98.5	6.56	2.765	42.149	1.021	Cobbly Grey	505-510W	500-505N		METATARSAL
22	KU NTC 510N/505W			OxA	14856	47200	1400				-17.1	3.9	Equus phalange I							3.2	800	19.64	6.19	2.687	43.409	0.971	N/A	N/A	N/A	N/A
23		ACAD943				3096	27						Bison
24		ACAD16197				20730	120						Camelops
25		ACAD17371				21200	130						Canis
26		ACAD5530				5812	30						Canis
27		ACAD2992				19560	110						Bison
28		ACAD2999				19720	120						Bison
29		ACAD16203				3066	27						Bison
30		ACAD17362				3120	27						Bison
31		ACAD17366				3049	27						Bison
32		ACAD20170				19480	110						Canis
33		ACAD18147				20500	110						Canis
34		ACAD17376				20850	120						Canis
35		ACAD16218				19930	130						Canis
36		ACAD1054				20880	120						Bison
37		ACAD17377				19690	140						Canis
38																						>30kda yield
39	UW 53736	UW 53736	2019-03-17	UCIAMS	CAMS 215439	41700	1200				-18.9	7.6	Canis lupus	0.0056	0.0008	-994.4	0.8	17.2	46.2	3.1		9.2						[Back Passage]	[Back Passage]	[unknown]
40	UW 53949	UW 53949	2019-03-17	UCIAMS	CAMS 215440	20930	100				-17.6	10	Canis sp.	0.0817	0.0006	-918.3	0.6	16.3	44	3.1		2.9						[Lower Chamber]	[Lower Chamber]	[unknown]
41	UW 53731	UW 53731	2019-04-08	UCIAMS	CAMS 216524	33560	230				-18.2	10	Canis lupus	0.0153	0.0004	-984.7	0.4	15.9	43.5	3.2		2.6						500-505W	480-485N	1478.64 m
42	UW 52694	UW 52694	2019-04-08	UCIAMS	CAMS 216526	20120	70				-17.6	9.7	Canis sp.	0.0739	0.0009	-926.1	0.9	17	45.6	3.1		5.4						490-495W	500-505N	1477.35 m above sea level
43	KUVP 53988	KUVP 53988	2018-05-30	LLNL	CAMS 179242	20280	100				-17		Canis sp.	0.0801	0.0009	-919.9	0.9
44	UW 51522	NTC14-0005	2015-05-27	LLNL	CAMS 170342	20910	70				-20		Equus sp.	0.074	0.0006	-926	0.6											500-505W	495-500N	overburden pile
45	UW 51520	NTC14-0012	2015-05-27	LLNL	CAMS 170343	19680	60				-20		Panthera atrox	0.0863	0.0006	-913.7	0.6											500-505W	505-510N	3 ft below surface
46	UW 51511	NTC14-0017	2015-05-27	LLNL	CAMS 170344	19880	60				-20		Ovis canadensis	0.0842	0.0006	-915.8	0.6											500-505W	500-505N	140 cm below surface
47	UW 51521	NTC14-0019	2015-05-27	LLNL	CAMS 170345	19840	60				-20		Panthera atrox	0.0846	0.0006	-915.4	0.6											500-505W	505-510N	80 cm below surface
48	UW 51512	NTC14-0021	2015-05-27	LLNL	CAMS 170346	20300	70				-20		Ovis canadensis	0.0799	0.0006	-920.1	0.6											485-490W	515-520N	75 cm below surface
49	UW 51535	NTC14-0200	2015-05-27	LLNL	CAMS 170347	3040	25				-20		Bison antiquus	0.6851	0.002	-314.9	2											505-510W	480-485N	3 ft below surface
50	UW 51516	NTC14-0002	2015-06-02	LLNL	CAMS 170433	20140	60				-18.74		Camelops sp.	0.0815	0.0006	-918.5	0.6											520W SW corner	485N SW corner	30-40 cm below surface
51	UW 53741	NTC-JM-0374	2015-09-22	LLNL	CAMS 171796	5045	30				-17		Vertebrata	0.5337	0.002	-466.3	2											500-505W	505-510 N	1 ft below surface
52	UW 53743	NTC-JM-0376	2015-09-22	LLNL	CAMS 171797	2460	35				-17		Vertebrata	0.7362	0.0028	-263.8	2.8											500-505W	505-510 N	1 ft below surface
53	UW 53745	NTC-JM-0378	2015-09-22	LLNL	CAMS 171798	3270	35				-17		Vertebrata	0.6656	0.0026	-334.4	2.6											500-505W	505-510 N	1 ft below surface
54	UW 53747	NTC-JM-0380	2015-09-22	LLNL	CAMS 171799	19600	70				-17		Vertebrata	0.0871	0.0007	-912.9	0.7											500-505W	505-510 N	3 ft below surface
55	UW 53737	NTC-JM-0370	2015-09-22	LLNL	CAMS 171800	7215	35				-17		Vertebrata	0.4072	0.0015	-592.8	1.5											500-505W	505-510 N	2 ft below surface
56	UW 53738	NTC-JM-0371	2015-09-22	LLNL	CAMS 171801	6880	40				-17		Vertebrata	0.4247	0.0021	-575.3	2.1											500-505W	505-510 N	2 ft below surface
57	UW 53739	NTC-JM-0372	2015-09-22	LLNL	CAMS 171802	7125	35				-17		Vertebrata	0.4119	0.0016	-588.1	1.6											500-505W	505-510 N	2 ft below surface
58	UW 52699	CR 1	2015-12-09	LLNL	CAMS 172882	3115	35				-17		Mammalia	0.6787	0.0027	-321.3	2.7											500-505W	480-485N	1478.89 m above sea level
59	UW 52701	CR 3	2015-12-09	LLNL	CAMS 172883	31030	400				-17		Vertebrata	0.021	0.001	-979	1											505-510W	480-485N	1478.72 m above sea level
60	UW 52702	CR 4	2015-12-09	LLNL	CAMS 172884	19480	100				-17		Vertebrata	0.0885	0.001	-911.5	1											490-495W	500-505N	1477.22 m above sea level
61	UW 52707	CR 9	2015-12-09	LLNL	CAMS 172885	3080	35				-17		Bison sp.	0.6816	0.0026	-318.4	2.6											495-500W	510-515N	1477.96 m above sea level
62	UW 52708	CR 10	2015-12-09	LLNL	CAMS 172886	30110	360				-17		cf. Artiodactyla	0.0236	0.001	-976.4	1											[test pit 2]	[test pit 2]	49 cm below surface; in situ
63	UW 52709	CR 11	2015-12-09	LLNL	CAMS 172887	21600	130				-17		Mammalia	0.068	0.001	-932	1											495-500W	500-505N	1476.94 m above sea level
64	UW 52713	CR 15	2015-12-09	LLNL	CAMS 172888	20850	120				-17		Mammalia	0.0746	0.001	-925.4	1											515-520W	480-485N	1479.37 m above sea level
65	UW 52714	CR 16	2015-12-09	LLNL	CAMS 172889	6820	35				-17		Vertebrata	0.4278	0.0018	-572.2	1.8											495-500W	510-515N	1477.94-1477.81 m above sea level
66	UW 52716	CR 18	2015-12-09	LLNL	CAMS 172890	6780	35				-17		Vertebrata	0.4299	0.0016	-570.1	1.6											495-500W	510-515N	1477.81-1477.65 m above sea level
67	UW 52715	CR 17	2016-01-12	LLNL	CAMS 173076	3340	35				-17		Vertebrata	0.6598	0.0025	-340.2	2.5											500-505W	480-485N	1478.77-1479.08 m above sea level
68	UW 52735	NTC15-0112	2017-05-23	LLNL	CAMS 176875	3095	30				-19		Bison sp.	0.6804	0.0024	-319.6	2.4											505-510W	480-485N	1478.94 m above sea level
69	UW 52717	NTC15-C001	2017-05-23	LLNL	CAMS 176876	29410	1710				-19		Vertebrata	0.0257	0.0055	-974.3	5.5											500-505W	480-485N	1478.45-1478.52 m above sea level
70	UW 52721	NTC15-C005	2017-05-23	LLNL	CAMS 176877	30010	260				-19		Vertebrata	0.0239	0.0008	-976.1	0.8											500-505W	480-485N	1478.45-1478.59 m above sea level
71	UW 52722	NTC15-C006	2017-05-23	LLNL	CAMS 176880	>29200	N/A				-19		Vertebrata	0.0112	0.0075	-988.8	7.5											500-505W	480-485N	1478.45-1478.59 m above sea level
72	UW 52724	NTC15-C008	2017-05-23	LLNL	CAMS 176881	33500	1250				-19		Mammalia	0.0154	0.0024	-984.6	2.4											500-505W	480-485N	1478.45-1478.59 m above sea level
73	UW 52725	NTC15-C009	2017-05-23	LLNL	CAMS 176882	110	30				-19		cf. Leporidae	0.9867	0.0036	-13.3	3.6											500-505W	480-485N	1478.77-1479.08 m above sea level
74	UW 52726	NTC15-C010	2017-05-23	LLNL	CAMS 176883	3050	30				-19		Mammalia	0.6842	0.0024	-315.8	2.4											500-505W	480-485N	1478.77-1479.08 m above sea level
75	UW 52727	NTC15-C011	2017-05-23	LLNL	CAMS 176884	690	30				-19		Vertebrata	0.9175	0.0033	-82.5	3.3											500-505W	480-485N	1478.77-1479.08 m above sea level
76	UW 52728	NTC15-C012	2017-05-23	LLNL	CAMS 176885	2245	35				-19		Vertebrata	0.7562	0.003	-243.8	3											500-505W	480-485N	1478.77-1479.08 m above sea level
77	UW 52730	NTC15-C014	2017-05-23	LLNL	CAMS 176886	20270	80				-19		Vertebrata	0.0802	0.0008	-919.8	0.8											505-510W	475-480N	1479.36-1479.59 m above sea level
78	UW 52732	NTC15-C016	2017-05-23	LLNL	CAMS 176887	21060	90				-19		cf. Artiodactyla	0.0726	0.0007	-927.4	0.7											505-510W	480-485N	1479.14-1479.39 m above sea level
79	UW 52733	NTC15-C017	2017-05-23	LLNL	CAMS 176888	21510	90				-19		Mammalia	0.0687	0.0007	-931.3	0.7											505-510W	480-485N	1479.14-1479.39 m above sea level
80	UW 53750	NTC-JM-1691	2017-05-23	LLNL	CAMS 176891 / CAMS 176897 QAQC replicate sample	20400	80				-19		Vertebrata	0.0789	0.0008	-921.1	0.8											500-505W	480-490N	1477.69 m above sea level
81	UW 53752	NTC-JM-1693	2017-05-23	LLNL	CAMS 176893 / CAMS 176898 QAQC replicate sample	6750	30				-19		Vertebrata	0.4317	0.0016	-568.3	1.6											500-505W	480-490N	1477.69 m above sea level
82	UW 53753	NTC-JM-1694	2017-05-23	LLNL	CAMS 176894	3745	30				-19		Vertebrata	0.6276	0.0023	-372.4	2.3											[not recorded]	[not recorded]	[not recorded]
83	UW 53754	NTC-JM-1695	2017-05-23	LLNL	CAMS 176895	8150	35				-19		Vertebrata	0.3627	0.0014	-637.3	1.4											[not recorded]	[not recorded]	[not recorded]
84	UW 53755	NTC-JM-1696	2017-05-23	LLNL	CAMS 176896	2550	60				-19		Vertebrata	0.7281	0.0047	-271.9	4.7											[not recorded]	[not recorded]	[not recorded]
85	UW 53751	NTC-JM-1692	2017-05-23	LLNL	CAMS 176899	7790	35				-19		Vertebrata	0.3792	0.0014	-620.8	1.4											500-505W	480-490N	1477.69 m above sea level
86	UW 53734	NTC16-0434	2018-05-30	LLNL	CAMS 179241	20000	100				-17		Mammalia	0.0829	0.0009	-917.1	0.9											515-520W	480-485N	1478.93 m
87	UW 51664	NTC-JM-4306	2018-05-30	LLNL	CAMS 179243	33710	510				-17		Vertebrata	0.015	0.0009	-985	0.9											500-505 W	475-480 N	1478.92-1478.89 m (corrected)
88	UW 51649	NTC-JM-4307	2018-05-30	LLNL	CAMS 179244	33600	500				-17		Vertebrata	0.0153	0.0009	-984.7	0.9											500-505 W	475-480 N	1478.89-1478.79 m (corrected)
89	UW 51650	NTC-JM-4308	2018-05-30	LLNL	CAMS 179245	19810	90				-17		Vertebrata	0.0849	0.0009	-915.1	0.9											495-500 W	505-510 N	1477.69-1477.64 m (corrected)
90	UW 51656	NTC-JM-4314	2018-05-30	LLNL	CAMS 179248	19480	90				-17		Vertebrata	0.0884	0.001	-911.6	1											495-500 W	505-510 N	1477.32-1477.27 m (corrected)
91	UW 51658	NTC-JM-4316	2018-05-30	LLNL	CAMS 179249	3915	30				-17		Vertebrata	0.6143	0.0022	-385.7	2.2											495-500 W	505-510 N	1477.21-1477.16 m (corrected)
92	UW 51659	NTC-JM-4317	2018-05-30	LLNL	CAMS 179250	5795	30				-17		Vertebrata	0.486	0.0016	-514	1.6											495-500 W	505-510 N	1477.16-1477.11 m (corrected)
93	UW 51660	NTC-JM-4318	2018-05-30	LLNL	CAMS 179251	20380	100				-17		Vertebrata	0.0791	0.0009	-920.9	0.9											495-500 W	505-510 N	1477.11-1477.06 m (corrected)
94	UW 51661	NTC-JM-4319	2018-05-30	LLNL	CAMS 179252	20250	100				-17		Vertebrata	0.0804	0.0009	-919.6	0.9											495-500 W	505-510 N	1477.07-1477.03 m (corrected)
95	UW 51662	NTC-JM-4320	2018-05-30	LLNL	CAMS 179253	20130	100				-17		Vertebrata	0.0816	0.001	-918.4	1											495-500 W	505-510 N	1477.03-1476.98 m (corrected)
96
97	Repeated samples
98	UW 53750	NTC1691	2017-05-23	LLNL	CAMS 176897	20330	80				-19		Vertebrata	0.0796	0.0008	-920.4	0.8
99	UW 53752	NTC1693	2017-05-23	LLNL	CAMS 176898	6725	35				-19		Vertebrata	0.4328	0.0019	-567.2	1.9
100	KU 43503			OxA	14903	20990	90				-18.6	5.2	Equus metacarpal							3.1	600	55.46	5.97	2.605	43.635	0.966
101	KU 50438			OxA	14908	21110	90				-19.6	4.5	Equus metatarsal							3.2	660	52.02	5.78	2.449	42.37	0.899
102
103
104
105
106
107
108
109
110
111
112
113
114
115
116
117
118
119
120
121
122
123
124
125
126
127
128
129
